# Location-dependent proteomics of the aorta reveal an atherosclerotic disease gradient shaped by hemodynamics

**DOI:** 10.64898/2026.08.13.744640

**Authors:** Kathrine V. Jokumsen, Christina Christoffersen, Michael J. Davies, Luke F. Gamon

**Author notes:** Joint senior authors (Michael J. Davies, Luke F. Gamon). Corresponding authors *Email address:* (Luke F. Gamon), (Michael J. Davies).

## Abstract

**Background and aims:** Atherosclerotic plaques form preferentially at vascular sites exposed to disturbed blood flow, yet the protein changes underlying this site-specific plaque development remain unclear. Mouse models are widely used to study atherosclerosis but yield only limited amounts of tissue, previously restricting proteomic studies. However, recent advances in mass spectrometry now enable proteomic profiling of very small tissue samples. We aimed to utilise this to uncover site-specific protein changes in aortic regions prone or resistant to plaque formation.

**Methods:** Aortic arches from apolipoprotein E-deficient (ApoE^−/−^) mice fed a Western diet (WD) for 16 weeks were dissected into plaques from the major branches and inner curvature and visibly healthy regions. Proteins were extracted, enzymatically digested, and analysed by liquid chromatography-tandem mass spectrometry (LC-MS/MS).

**Results:** More than 4000 proteins were identified per sample despite their small size (< 1 mg tissue). Principal component analysis showed clustering by both disease status and anatomical location within the aortic arch, indicating distinct proteomes. Proteins known to drive atherosclerosis – including vascular cell adhesion molecule 1 (Vcam1), apolipoprotein B (Apob), lipoprotein lipase (Lpl), and galectin 3 (Lgals3) – were most abundant in advanced plaques and decreased progressively across anatomical regions, reaching their lowest levels in ‘healthy’ regions furthest from the plaques. Enrichment analysis highlighted pathways related to the extracellular matrix, immune system, hemostasis, and lipoprotein transport as central to disease progression.

**Conclusions:** This study demonstrates the feasibility of region-resolved proteomics in individual murine aortas and provide new molecular insights into the site-specific nature of atherosclerotic plaque development.
