## Supplementary Table 1 Top 50 protein loadings of PC1 for "Location-dependent proteomics of the aorta reveal an atherosclerotic disease gradient shaped by hemodynamics"

### Sheet: Top50_protein_loadings_PC1_tabl
Supplementary Table 1. Top 50 protein loadings of principal component 1 (PC1) that drives most of the separation of plaque and ‘healthy’ aorta samples in the principal component analysis shown in Fig. 1E.
PC1 loading	Protein	Gene name
-0.118298	Complement C1q subcomponent subunit A	C1qa
-0.116592	Pregnancy zone protein	Pzp
-0.114482	Tenascin	Tnc
-0.113931	Complement C1q subcomponent subunit B	C1qb
-0.109914	Thrombospondin-1	Thbs1
-0.104715	Vascular cell adhesion molecule 1	Vcam1
-0.0964765	Ig kappa chain variable 6-17	Igkv6-17
-0.0954802	Secreted frizzled-related protein 3	Frzb
-0.0946315	CD5 antigen-like / Apoptosis inhibitor of macrophages	Cd5l
-0.0944742	Ig heavy chain V region MOPC 104E / J558 / AC38 205.12	P06330.1
-0.0941932	Ig heavy constant mu	Ighm
-0.0938594	Collagen XII alpha-1 chain	Col12a1
-0.0931982	Lipoprotein lipase	Lpl
-0.0915865	Apolipoprotein B-100	Apob
-0.0912109	Fibromodulin	Fmod
-0.089289	Ig heavy chain V region 6.96	P18528
-0.0884988	Ig kappa chain V-III region PC 2880/PC 1229 / MOPC 70 / 50S10.1 / PC 3741/TEPC 111 / PC 7043 / PC 7183 / PC 6308 / PC 7769 / PC 7175 / PC 2485/PC 4039	P01673
-0.0876355	Ig J chain	Jchain
-0.086824	Complement C4b-binding protein	C4bpa
-0.0866102	Galectin-3	Lgals3
-0.0836991	Complement C3	C3
-0.0815438	Fibronectin	Fn1
-0.0798762	Murinoglobulin 1 / 2	Mug1.1
-0.0798378	P2X purinoceptor 4	P2rx4
-0.0783888	Integrin beta-2	Itgb2
-0.075677	Fibrinogen beta chain	Fgb
-0.0751363	Fibrinogen alpha chain	Fga
-0.0747628	Inter-alpha-trypsin inhibitor heavy chain H1	Itih1
-0.074559	Fibrinogen gamma chain	Fgg
-0.0743415	Apolipoprotein C-I	Apoc1
-0.0734804	Ig kappa chain variable 12-41	Igkv12-41
-0.0729522	Neutral cholesterol ester hydrolase 1	Nceh1
-0.0728596	Murinoglobulin 1	Mug1
-0.0727469	Plastin-2 / Lymphocyte cytosolic protein 1	Lcp1
-0.0720906	Ig kappa constant	Igkc
-0.0718258	Ig kappa chain V-V region MOPC 173 / HP R16.7 / HP 93G7	P01643.1
0.0716445	Myosin light chain 6B	Myl6b
-0.0712128	Ig gamma-2B chain C region	Ighg2b
-0.0710057	Ig gamma-3 chain C region	P03987
-0.0706941	Mannose-binding protein A	Mbl1
-0.06961	Inter-alpha-trypsin inhibitor heavy chain H2	Itih2
-0.0684417	Ig heavy chain V region 1-62-3 / 1-72	Ighv1-62-3.1
-0.0682622	Ig gamma-2A chain C region, A allele / secreted form / membrane-bound form	Ighg
-0.0679233	Serum paraoxonase/arylesterase 1	Pon1
-0.0675141	CD63 antigen	Cd63
-0.0671628	Ig gamma-2A chain C region, secreted form	P01864
-0.0670651	Mannan-binding lectin serine protease 2	Masp2
-0.066502	Matrix Gla protein	Mgp
-0.0664554	Ig kappa chain V-V region HP R16.7 / 93G7	P01644
-0.0663354	Inter alpha-trypsin inhibitor heavy chain 4	Itih4
